# Contingency, Repeatability and Predictability in the Evolution of a Prokaryotic Pangenome

**DOI:** 10.1101/2023.03.20.533463

**Authors:** Alan Beavan, Maria Rosa Domingo-Sananes, James O. McInerney

## Abstract

Pangenomes exhibit remarkable variability in many prokaryotic species. This variation is maintained through the processes of horizontal gene transfer and gene loss. Repeated acquisitions of near-identical homologs can easily be observed across pangenomes, leading to the question of whether these parallel events potentiate similar evolutionary trajectories, or whether the remarkably different genetic background of the recipients mean that post-acquisition evolutionary trajectories end up being quite different. In this study, we present a machine learning method that predicts the presence or absence of genes in the *Escherichia coli* pangenome based on the presence of other accessory genes within the genome. We are, in effect, asking whether gene acquisitions potentiate similar evolutionary trajectories or not. Our analysis leverages the repeated transfer of genes through the *E. coli* pangenome to observe patterns of repeated evolution following similar events. The presence or absence of a substantial set of genes is highly predictable, from other genes alone, indicating that selection potentiates and maintains gene-gene co-occurrence and avoidance relationships deterministically over long-term bacterial evolution despite differences in host evolutionary history. We propose that the pangenome can be understood as a set of genes with relationships that govern their likely cohabitants, analogous to an ecosystem’s set of interacting organisms. Our findings highlight intra-genomic gene fitness effects as key drivers of prokaryotic evolution, with ensuing pangenome-wide emergence of repeated patterns of community structure.
