## Supplementary Table 2 for "Contingency, Repeatability and Predictability in the Evolution of a Prokaryotic Pangenome"

genome_group genomes_in_group
genome_group_1	GCA_013900345.1,GCA_014108885.1
genome_group_2	GCA_013888615.1,GCA_013889395.1
genome_group_3	GCA_013806085.1,GCA_013806525.1,GCA_013806925.1
genome_group_4	GCA_017900955.1,GCA_017900975.1,GCA_017900995.1,GCA_017901015.1,GCA_018343835.1
genome_group_5	GCA_013922265.1,GCA_014108925.1
genome_group_6	GCA_008124125.1,GCA_008124145.1
genome_group_7	GCA_013803745.1,GCA_013803905.1,GCA_013804865.1
genome_group_8	GCA_013166955.1,GCA_013167015.1
genome_group_9	GCF_014863645.1,GCF_014863665.1
genome_group_10	GCA_015534975.1,GCF_014863805.1
genome_group_11	GCA_015534935.1,GCA_015534955.1
genome_group_12	GCA_015534995.1,GCA_015535015.1,GCA_016811875.1
genome_group_13	GCF_014863625.1,GCF_014863685.1
genome_group_14	GCF_014863725.1,GCF_014863785.1,GCF_014863845.1
genome_group_15	GCA_013818885.1,GCA_013824695.1
genome_group_16	GCA_000233875.1,GCA_000233895.1
genome_group_17	GCA_013899165.1,GCA_013899185.1
genome_group_18	GCA_020526745.1,GCA_020526765.1
genome_group_19	GCA_020526725.1,GCA_020526785.1,GCA_020526805.1,GCA_020526845.1
genome_group_20	GCF_002952875.1,GCF_002952955.1,GCF_002953055.1,GCF_002953075.1,GCF_002953775.1,GCF_002953895.1
genome_group_21	GCF_002952855.1,GCF_002952915.1,GCF_002952935.1,GCF_002953035.1,GCF_002953095.1,GCF_002953755.1,GCF_002953795.1,GCF_002953815.1,GCF_002953835.1
genome_group_22	GCF_014930875.1,GCF_015644765.1
genome_group_23	GCA_013900265.1,GCA_013900305.1
